# Buffer tolerance landscape of LbCas12a trans-cleavage efficiency

**DOI:** 10.64898/2026.09.23.753913

**Authors:** Roberto Alcántara, Roberto Spurio, Pohl Milón

## Abstract

Numerous CRISPR-Cas systems have been developed for molecular detection of genetic elements exploiting the trans-cleavage activity of LbCas12a combined with short fluorescent probes. Alongside, a large variability of buffer conditions has been reported. However, how solution chemistry balances enzymatic turnover, signal stability, and detection performance have not been systematically defined. Here, we evaluated how the interplay between anions (chloride *vs*. acetate), additives, sequence probes, and ionic strength contributes to LbCas12a trans-cleavage activity. Buffer composition screening revealed that chloride-based buffers maintain a low background but slow catalytic rates, meanwhile acetate-based buffers accelerate enzymatic turnover with and without the target DNA sequence, increasing non-specific signals. Reducing agents and surfactants were the best enhancer combinations, improving cleavage performance by increasing ternary complex formation (*K*_m_). High salt concentrations only slightly improved the reaction kinetics. Finally, the 5’FAM-TTATT-3’BHQ-1 reporter showed the best balance between signal intensity and nonspecific background. Our findings indicate that LbCas12a tolerates a vast buffer composition landscape, maintaining robust trans-cleavage activity and detection performance. However, conditions that enhance catalytic activity simultaneously increase nonspecific probe cleavage and higher background, resulting in lower detection performance. Therefore, assay optimization should prioritize detection performance rather than maximal fluorescence output, where solution chemistry is a critical determinant.
