## Supplementary table 1 for "Buffer tolerance landscape of LbCas12a trans-cleavage efficiency"

### Sheet: Table S1
Table S1: List of DNA oligos used in this study
Oligo	Sequence	Modifications	Source	doi
CTXM15_target	AACGTCGGCTCGGTACGGTCGAGACGGAACGTTTCGTCTCCCAGCTGTCGGGCGAACGCGGTGACGCTAGCCGGGCCGCCAACGTGAGC	n.a.	This study	n.a.
Non-cognate_target	TAATACGACTCACTATAGGAGTTTCTTAGAGACGGTTGGGAAATTGTTAAATTTATCTCAACCTGTGCTTGTGAAATTGTCGG	n.a.	Alcántara 2021	https://doi.org/10.1016/j.crmeth.2021.100093
CTXM15_crRNA	UAAUUUCUACUAAGUGUAGAUGUCUCCCAGCUGUCGGGCGAACG	n.a.	Vargas-reyes 2025	https://doi.org/10.1101/2024.11.14.623642
Short_probe	TTATT	5'FAM - 3'BHQ1	Chen 2018	https://doi.org/10.1126/science.aar6245
Hairpin_probe	CTCTCATTTTTTTTTTAGAGAG	5'FAM - 3'BHQ1	Rossetti 2022	https://doi.org/10.1093/nar/gkac578
Short_modified_probe	TTATTCCCCC	5'FAM - 3'BHQ1	Lv 2021	https://doi.org/10.3389/fmicb.2021.766464
PolyC_probe	CCCCCCCC	5'FAM - 3'BHQ1	Lee 2022	https://doi.org/10.1007/s13206-022-00081-0
PolyT_probe	TTTTTTTTTTTTTTT	5'FAM - 3'BHQ1	Xu 2023	https://doi.org/10.1021/acs.analchem.3c01307
